# Environmental microbial extracts for longitudinal studies of gut microbiome assembly and maintenance

**DOI:** 10.64898/2026.06.12.732002

**Authors:** Rahul Bodkhe, Rebecca Choi, Michael Shapira

## Abstract

Animals harbor diverse gut microorganisms that influence host health and fitness. Synthetic microbial communities have been instrumental in enabling reductionist studies of host-microbiome interactions, but some questions require microbial communities with more natural-like complexity while preserving experimental tractability, *in vivo* monitoring, and quantitative analysis. Here, we describe a method optimized for longitudinal studies of host-microbiome-environment interactions in the nematode *Caenorhabditis elegans*. In this approach, complex microbial extracts (CMEs) are generated from environmental samples and applied to worm culture plates, providing a diverse yet experimentally convenient microbial environment. We show that CME composition remains stable during cold storage, enabling reproducible longitudinal experiments while minimizing confounding environmental drift over time. As a proof of principle, we apply this method to examine age-dependent changes in the worm gut microbiome, providing support for previous reports of age-dependent increase in the abundance of gut *Enterobacteriaceae*. CMEs provide a practical and reproducible framework that complements experiments using monocultures or synthetic communities, enabling longitudinal studies of host–microbiome interactions under conditions that better approximate natural microbial complexity.
