## Supplementary_Table_1 for "Environmental microbial extracts for longitudinal studies of gut microbiome assembly and maintenance"

### Sheet: Master_Metadata_with_Sequencing
Supplementary Table S1. Summary of sequencing reads at each stage of the analysis
SampleID	Category	Date	Day	Data from	Replicate	Input reads	Filtered reads	denoisedF	DenoisedR	Merged reads	Non-chimeric reads
1a	Stock_CME	2021-04-21	Day 0	Figure 1	1	126556	120985	118806	118539	106109	80988
1c	Stock_CME	2021-04-21	Day 5	Figure 1	1	144008	137968	135856	135527	122019	92502
1e	Stock_CME	2021-04-21	Day 8	Figure 1	1	139547	133791	131945	131586	120296	91510
2a	Stock_CME	2021-04-21	Day 0	Figure 1	2	133181	127464	125476	124881	112160	85593
2c	Stock_CME	2021-04-21	Day 5	Figure 1	2	132777	127167	125164	124857	112787	85162
2e	Stock_CME	2021-04-21	Day 8	Figure 1	2	132323	127009	125186	125089	112633	84842
3a	Stock_CME	2021-04-21	Day 0	Figure 1	3	132550	126721	124814	123933	114854	90558
3c	Stock_CME	2021-04-21	Day 5	Figure 1	3	137733	132422	130702	129608	115912	86118
3e	Stock_CME	2021-04-21	Day 8	Figure 1	3	150801	144685	142765	141990	127336	94266
BCEP227	Stock_CME	2022-04-03	Day 0	Figure 2 CME2	1	126388	123627	121426	120824	95658	56208
BCEP228	Stock_CME	2022-04-03	Day 0	Figure 2 CME2	2	124003	121126	118556	118163	91494	57343
BCEP232	Stock_CME	2022-04-03	Day 0	Figure 2 CME2	3	106095	103480	101365	100862	79544	50471
S10	Stock_CME	2021-12-29	Day 5	Figure 2 CME1	1	71707	69392	64796	66285	41516	30732
S19	Stock_CME	2022-01-01	Day 8	Figure 2 CME1	1	105446	102278	96285	97466	58841	40189
S20	Stock_CME	2022-01-01	Day 8	Figure 2 CME1	2	76539	74085	69593	70713	42405	30130
S7	Stock_CME	2021-12-24	Day 1	Figure 2 CME1	1	74587	72267	68029	68535	43637	32330
S8	Stock_CME	2021-12-24	Day 1	Figure 2 CME1	2	56165	54255	50570	51358	32367	24077
S9	Stock_CME	2021-12-29	Day 5	Figure 2 CME1	2	69651	67204	62418	63617	40153	28790
1b	Stock_CME_Plated	2021-04-21	Day 1	Figure 1	1	124834	120399	118449	117960	103869	77723
1d	Stock_CME_Plated	2021-04-21	Day 6	Figure 1	1	123903	119443	117655	116965	102298	76919
1f	Stock_CME_Plated	2021-04-21	Day 9	Figure 1	1	111506	107329	105550	105018	91730	69910
2b	Stock_CME_Plated	2021-04-21	Day 1	Figure 1	2	91000	87931	86465	85868	75275	58654
2d	Stock_CME_Plated	2021-04-21	Day 6	Figure 1	2	134534	129783	127734	127633	112557	84598
2f	Stock_CME_Plated	2021-04-21	Day 9	Figure 1	2	98312	94841	93127	92981	81691	63640
3b	Stock_CME_Plated	2021-04-21	Day 1	Figure 1	3	137656	132771	130922	130467	117674	90659
3d	Stock_CME_Plated	2021-04-21	Day 6	Figure 1	3	104575	100462	98550	98207	85752	66205
3f	Stock_CME_Plated	2021-04-21	Day 9	Figure 1	3	118438	114064	112152	111430	98248	75106
BCEP162	worm	2022-03-27	Day 3	Figure 2 CME2	2	122855	119197	117676	116812	107027	73766
BCEP163	worm	2022-03-27	Day 3	Figure 2 CME2	3	111794	109179	107662	107037	96871	63650
BCEP168	worm	2022-03-28	Day 1	Figure 2 CME2	1	103303	100671	98452	98415	78570	50704
BCEP171	worm	2022-03-28	Day 9	Figure 2 CME2	2	116968	114387	112527	112227	99446	52893
BCEP172	worm	2022-03-28	Day 1	Figure 2 CME2	3	120803	118138	116091	115964	98942	65036
BCEP177	worm	2022-04-05	Day 9	Figure 2 CME2	1	125812	123192	121582	121464	107377	45614
BCEP178	worm	2022-04-05	Day 1	Figure 2 CME2	2	145523	142280	139958	139326	115129	62612
BCEP184	worm	2022-04-05	Day 9	Figure 2 CME2	3	131429	127137	125873	125417	116827	64554
BCEP194	worm	2022-04-01	Day 5	Figure 2 CME2	1	155046	150641	149311	148777	141116	92097
BCEP196	worm	2022-04-01	Day 5	Figure 2 CME2	2	119392	116401	115100	114893	106455	67474
BCEP197	worm	2022-04-01	Day 5	Figure 2 CME2	3	118126	114752	113834	113421	107552	76218
BCEP198	worm	2022-04-03	Day 7	Figure 2 CME2	1	107391	104612	103557	103370	96886	62313
BCEP199	worm	2022-04-03	Day 7	Figure 2 CME2	2	118704	115357	114039	113483	103790	74417
BCEP200	worm	2022-04-03	Day 7	Figure 2 CME2	3	133002	128997	128206	127585	124290	87340
BCEP209	worm	2022-03-30	Day 0	Figure 2 CME2	1	101258	98818	96585	96899	78774	46665
BCEP210	worm	2022-03-30	Day 0	Figure 2 CME2	2	106569	104187	102077	102150	82442	51607
BCEP211	worm	2022-03-30	Day 0	Figure 2 CME2	3	118164	115342	113281	113512	95235	60083
S86	worm	2021-12-26	Day 1	Figure 2 CME1	1	45242	42963	41198	41189	36308	24403
S87	worm	2021-12-26	Day 1	Figure 2 CME1	2	69104	65532	63201	62968	54182	34558
S88	worm	2021-12-30	Day 5	Figure 2 CME1	1	46007	43005	41124	41113	36444	26619
S89	worm	2022-01-02	Day 8	Figure 2 CME1	1	58659	56013	54053	53217	47985	34815
S90	worm	2021-12-30	Day 5	Figure 2 CME1	2	44810	41597	39838	39807	34537	23734
S91	worm	2022-01-02	Day 8	Figure 2 CME1	2	69324	65984	63208	63593	53247	36896
					Average	109482	105827	103656	103460	89164.9	61665.8
					Standard deviation	29219.6	28465.4	28882.9	28570.9	29410.8	21911.3
